# Core promoters restrict pleiotropic enhancer inputs to achieve spatiotemporal specificity in gene expression

**DOI:** 10.1101/2025.09.23.678065

**Authors:** Margarita Masoura, Deevitha Balasubramanian, Charlotte Moretti, Laëtitia Cadet, Matéo Lison, Hélène Tarayre, Damien Lajoignie, Clara Cretet-Rodeschini, Claudie Carron, Juliette Mendes, Séverine Vincent, Carlos Aguirre Flores, Pedro Borges Pinto, Yad Ghavi-Helm

## Abstract

The spatiotemporal expression of developmental genes is regulated by the interplay of two key regulatory elements: core promoters, generally assumed to support only basal transcription, and enhancers, which enable their tissue- and stage-specific activation. Here, we show that spatiotemporal specificity can also be encoded within the core promoter. Using the Drosophila twist E3 enhancer as a model, we found that E3 is pleiotropic and activates four functionally unrelated genes. Despite receiving the same enhancer input, each target gene displays distinct and non-overlapping expression patterns. We demonstrate that the selective activation of each target gene is encoded within their promoter regions. Core promoters act as “gatekeepers” that restrict enhancer input into precise tissue- and stage-specific transcription, while proximal-promoter elements facilitate enhancer responsiveness. We propose that promoters function as active interpreters rather than passive recipients of enhancer signals, providing a critical but under-appreciated layer of regulatory specificity within complex gene expression programs.
