## Supplementary material for "Core promoters restrict pleiotropic enhancer inputs to achieve spatiotemporal specificity in gene expression": Table 1

### Sheet: Primers
E3-hsp70 - reporters
Name	Length	Produced by	Forward primer	Reverse primer
E3 wt (GFP reporters)	1084 bp	PCR	ACATGCATGCATGTTTTTCCAACTCTTGTTTG	ACATGCATGCCAAAACAAAAAAGTGGGGAAAT
1-368bp (Domain A)	368 bp	PCR	ACATGCATGCATGTTTTTCCAACTCTTGTTTGTCCA	ACATGCATGCTGCCCTCGCTGACTCTC
369-711bp (Domain B)	342 bp	PCR	ACATGCATGCGGGAAAATAGTGGCAAAGG	ACATGCATGCTTTAGAACGTGCAGAGGGT
633-1084 (Domain C)	452 bp	PCR	ACATGCATGCCTGTTGGTCCCTGATCCT	ACATGCATGCCAAAACAAAAAAGTGGGGAAAT
Deletion of 111bp spiracle/garland fragment	973bp	PCR	gttccttgtgtagatgcatctcaaaaaaatggtgggca	gtgtgggcgagcgactcgagtcgacgcgtaaatgaattgaaaaca
E3 wt (mCherry reporters)	1084bp	PCR	ggtgccagaacatttctctcatgtttttccaactcttgtttg	atttatactccgggcatgcccaaaacaaaaaagtgggg
		E3 endogenous Domains
Name	Length	Produced by	Forward primer 1 (yw)	Reverse primer 1 (yw)	Forward primer 2 (DomainA reporters)	Reverse primer 2 (Domain A reporters)	Forward primer 3 (yw)	Reverse primer 3 (yw)
1-368 (Domain A) - endogenous	368bp	PCR	gtccatcatgatggtcgactctagaTACAAGTCTTTGATTTCTG	atacgactattgccaggaatataaaatgg	attcctggcaATAGTCGTATAACGAACGC	ttttaccccccataacagagaattaaaaatgccctcgctgactctc	attcctggcaATAGTCGTATAACGAACGC	GTCCATCATGATGGTCGACAAGCTTCAAAGATATTTTTACCCCCCATAACAGAG
369-711 (Domain B) - endogenous	342bp	PCR	gtccatcatgatggtcgactctagaTACAAGTCTTTGATTTCTG	TTTGCCACTATTTTCCCACTGATTCTGAAGAGCC	GGCTCTTCAGAATCAGTGGGAAAATAGTGGCAAA	TTTTACCCCCCATAACAGAGAATTAAAAATTTAGAACGTGCAGAGG	GGCTCTTCAGAATCAGTGGGAAAATAGTGGCAAA	GTCCATCATGATGGTCGACAAGCTTCAAAGATATTTTTACCCCCCATAACAGAG
TFBSs deletion reporters
Name	Produced by	Forward primer PCR 1	Reverse primer PCR 1	Forward primer PCR 2	Reverse primer PCR 2	Forward primefinal PCR	Reverse primer final PCR
Deletion of 40bp (Twi1-2)	Overlap PCR on Twi1 E3	GGTGCCAGAACATTTCTCTCATGTTTTTCCAACTCTTGTTTG	AATTCCCACTATGCGCCAAGGGAC	GCGCATAGTGGGAATTAGCCTTGC	ATTTATACTCCGGGCATGCCCAAAACAAAAAAGTGGGG	GGTGCCAGAACATTTCTCTCATGTTTTTCCAACTCTTGTTTG	ATTTATACTCCGGGCATGCCCAAAACAAAAAAGTGGGG
Promoter sequences and contructs
Promoters	Promoter sequences (bases in red correspond to SphI/XbaI restriction sites)	Produced by
Fatp2 promoter	gcatgcGCGCCAGCACCTTGTTAACTTGGCTCAGCAGCAGAGCTTCGACCCGAAGCTTGGCTTTTGCCAGTG CTGTTGGCCGAAAGACGTCGCCGGCTTAAACTTCGACTTAAACTCGCACCAAACTGCAAAAAACATCAAGTAAAATTCTATAGAAATATCGGTTAAAAACATCCGAGAAAGTTTAATAATTAAACGATAGGAAAGATCTACGAAACAGTGAAACATGGATAGTAAATCTCAATAAAAGCCACCTGAGCAGCGCAGTAATTGAAGACCAAACCAAGCTTAACATCAGATTGCAGCCTCTGTAGATGTGCTGTTAAGTCCGAAATCAATCAAAtctaga	Synthetised by Thermo and cloned on SphI/XbaI digested pBID-hsp70-mGFPmut2 vector (replacing hsp70 promoter)
twist promoter	gcatgcgatggcaagacaagcgagcgagcgggacgacgatagagcggcggcagcgaatggccgtcgagcagccgcaaaatgtcaatttgagcaatggccggaaggatcctgCGTCAGTTGCGTTCCGTAAGTGCGTGCGAGCAGATCGATCCAGCAAAACGCGGGCGTGAAGAATATCTACGGAGTTATACAGTTCCGAAATAAGAATATATTGTTAGATACCACAAATTCTAACTGAAGAAGTGCGCTAAAAAGCCAAGCAAGATCACCAAtctaga	Synthetised by Thermo and cloned on SphI/XbaI digested pBID-hsp70-mGFPmut2 vector (replacing hsp70 promoter)
CG9876 promoter	gcatgcCTCGACGATCGCGGGCAGGCACATATGTTCATATGTTTCGGATTGGATTCTTCtggggaatggtggatgggggatgggagatgggggatgggcatgggATCTGGCGAAGCACTCTTTCGATTTTGAGGCTAATTTCAGTGGGCACACGACTTTGGCACGGTTTAGTATCGTCGCGACAATTATCGTAATTAACTCGTTTATGTGTTGTGTGCTAATCCAATTACCAAGTTCGCACAGGATGCCCCCATTTGCGGCAGGCGAACATAACACAAATTGCACAAATTAATTCAATCAATCGGACACATTAAGAATTGAGTTTAAAATTCGAAAAAATCAATTCTATTATCTTGAGTTCAGTTTGTTGTTCAGTTAATACAGCCCAAAGTTAAGAGT…	Synthetised by Thermo and cloned on SphI/XbaI digested pBID-hsp70-mGFPmut2 vector (replacing hsp70 promoter)
l(2)k09913 promoter	gcatgcATCAGATGCCAAAATACCAGTTTACCGTTGGAACTCCCCGCGAACGGTCACACTGTGCTGCGGTTGGGGGCGGAATTGAATTTATTTGCAAACAAAAATCGAAACACGGGAGCTCGACGTTAGCTCTGTGTCCAAAGCGCTTGTGTGAAAGTATTCTGATTCGCCCGCCCGCCCGTGAAAGTGTTTTCTGCAATTTTCCGCATCCGCATTCGCATCACAtctaga	Synthetised by Thermo and cloned on SphI/XbaI digested pBID-hsp70-mGFPmut2 vector (replacing hsp70 promoter)
Chimeric promoter sequences and constructs		Produced by
twist CP	gcatgccagccgcaaaatgtcaatttgagcaatggccggaaggatcctgcgtcagttgcgttccgtaagtgcgtgcgagcagatcgatccagcaaaactctaga	Synthetised and cloned on pBID-hsp70-mGFPmut2 vector by Thermo (replacing hsp70 promoter)
twist CP 5'UTR	gcatgccagccgcaaaatgtcaatttgagcaatggccggaaggatcctgcgtcagttgcgttccgtaagtgcgtgcgagcagatcgatccagcaaaacgcgggcgtgaagaatatctacggagttatacagttccgaaataagaatatattgttagataccacaaattctaactgaagaagtgcgctaaaaagccaagcaagatcaccaatctaga	Synthetised and cloned on pBID-hsp70-mGFPmut2 vector by Thermo (replacing hsp70 promoter)
Fatp2 PPE- twi CP 5'UTR	gcatgcgcgccagcaccttgttaacttggctcagcagcagagcttcgacccgaagcttggcttttgccagtgtgccagtgtgtatctgtgttcgcgacggcgacctgttgccaccgacgtcgacgtcggcggcggcagagcagccgcaaaatgtcaatttgagcaatggccggaaggatcctgcgtcagttgcgttccgtaagtgcgtgcgagcagatcgatccagcaaaacgcgggcgtgaagaatatctacggagttatacagttccgaaataagaatatattgttagataccacaaattctaactgaagaagtgcgctaaaaagccaagcaagatcaccaatctaga	Synthetised and cloned on pBID-hsp70-mGFPmut2 vector by Thermo (replacing hsp70 promoter)
Fatp2 CP	gcatgctccggcaacaacggatccagaggcagttagctttttgggcccagttgctgaacgaagctgttggccgaaagacgtcgccggcttaaactttctaga	Synthetised and cloned on pBID-hsp70-mGFPmut2 vector by Thermo (replacing hsp70 promoter)
Fatp2 CP 5'UTR	gcatgctccggcaacaacggatccagaggcagttagctttttgggcccagttgctgaacgaagctgttggccgaaagacgtcgccggcttaaacttcgacttaaactcgcaccaaactgcaaaaaacatcaagtaaaattctatagaaatatcggttaaaaacatccgagaaagtttaataattaaacgataggaaagatctacgaaacagtgaaacatggatagtaaatctcaataaaagccacctgagcagcgcagtaattgaagaccaaaccaagcttaacatcagattgcagcctctgtagatgtgctgttaagtccgaaatcaatcaaagtctaga	Synthetised and cloned on pBID-hsp70-mGFPmut2 vector by Thermo (replacing hsp70 promoter)
twist PPE- Fatp2 CP 5'UTR	gcatgcgatggcaagacaagcgagcgagcgggacgacgatagagcggcggcagcgaatggccgtcgagctccggcaacaacggatccagaggcagttagctttttgggcccagttgctgaacgaagctgttggccgaaagacgtcgccggcttaaacttcgacttaaactcgcaccaaactgcaaaaaacatcaagtaaaattctatagaaatatcggttaaaaacatccgagaaagtttaataattaaacgataggaaagatctacgaaacagtgaaacatggatagtaaatctcaataaaagccacctgagcagcgcagtaattgaagaccaaaccaagcttaacatcagattgcagcctctgtagatgtgctgttaagtccgaaatcaatcaaatc…	Synthetised and cloned on pBID-hsp70-mGFPmut2 vector by Thermo (replacing hsp70 promoter)
twist PPE- hsp70 CP - 5'UTR	gcatgcgatggcaagacaagcgagcgagcgggacgacgatagagcggcggcagcgaatggccgtcgagccggagtataaatagaggcgcttcgtctacggagcgacaattcaattcaaacaagcaaagtgaacacgtcgctaagcgaaagctaagcaaataaacaagcgcagctgaacaagctaaacaatctgcagtaaagtgcaagttaaagtgaatcaattaaaagtaaccagcaaccaagtaaatcaactgcaactactgaaatctgccaagaagtaattattgaatacaagaagagaactctgtctaga	Synthetised and cloned on pBID-hsp70-mGFPmut2 vector by Thermo (replacing hsp70 promoter)
Fatp2 PPE- hsp70 CP - 5'UTR	gcatgcgcgccagcaccttgttaacttggctcagcagcagagcttcgacccgaagcttggcttttgccagtgtgccagtgtgtatctgtgttcgcgacggcgacctgttgccaccgacgtcgacgtcggcggcggcagagccggagtataaatagaggcgcttcgtctacggagcgacaattcaattcaaacaagcaaagtgaacacgtcgctaagcgaaagctaagcaaataaacaagcgcagctgaacaagctaaacaatctgcagtaaagtgcaagttaaagtgaatcaattaaaagtaaccagcaaccaagtaaatcaactgcaactactgaaatctgccaagaagtaattattgaatacaagaagagaactctgtctaga	Synthetised and cloned on pBID-hsp70-mGFPmut2 vector by Thermo (replacing hsp70 promoter)
