## Supplementary material for "Core promoters restrict pleiotropic enhancer inputs to achieve spatiotemporal specificity in gene expression": Table 2

### Sheet: HCR probes and antibodies
Probe name	Probe sequence	Associated hairpins	Provider				Secondary antibodies	Associated hairpins	Provider
twist	CgUCAgUUgCgUUCCgUAAgUgCgUgCgAgCAgAUCgAUCCAgCAAAACgCgggCgUgAAgAAUAUCUACggAgUUAUACAgUUCCgAAAUAAgAAUAUAUUgUUAgAUACCACAAAUUCUAACUgAAgAAgUgCgCUAAAAAgCCAAgCAAgAUCACCAAAUgAUgAgCgCUCgCUCggUgUCgCCCAAAgUgCUgCUggACAUAAgCUACAAgCCCACACUgCCCAACAUCAUggAgCUgCAgAACAAUgUgAUCAAgCUgAUACAggUggAgCAgCAggCCUACAUgCAgUCCggCUAUCAgCUgCAgCACCAgCAgCAgCACCUCCACUCCCACCAgCACCACCAgCAgCACCACCAgCAgCAgCAUgCCCAgUACgCCCCACUgCCCUCggAgU…	B1	Molecular Instruments				donkey anti-mouse	B4	Molecular Instruments
mGFPmut2	AUgCCgAAgAAAAAgCgCAAggUgAgCAAgggCgAggAgCUgUUCACCggAgUggUgCCgAUCCUCgUggAACUggACggCgAUgUCAAUggCCACAAgUUCUCCgUgUCCggAgAgggAgAgggCgAUgCCACgUACggCAAgCUCACgCUgAAgUUCAUCUgCACCACCggAAAgCUgCCAgUCCCgUggCCAACgCUggUCACCACgUUCgCUUAUggACUgCAgUgCUUUgCCCgAUAUCCggACCACAUgAAACAgCACgACUUCUUCAAgAgCgCCAUgCCggAgggCUAUgUCCAAgAgCgAACCAUCUUCUUCAAAgACgACggCAACUACAAgACCCgCgCCgAAgUgAAgUUUgAgggCgACACgCUCgUgAACCgCAUCgAACUCAAg…	B3	Molecular Instruments
Fatp2	AggCAgUUAgCUUUUUgggCCCAgUUgCUgAACgAAgCUgUUggCCgAAAgACgUCgCCggCUUAAACUUCgACUUAAACUCgCACCAAACUgCAAAAAACAUCAAAAAUCUCAAUAAAAgCCACCUgAgCAgCgCAgUAAUUgAAgACCAAACCAAgCUUAACAUCAgAUUgCAgCCUCUgUAgAUgUgCUgUUAAgUCCgAAAUCAAUCAAAAUgUgCACCgCUggCgUggUUgAUggUggUgCUggggCCACUACAggUggUgCUgAUgCggCUgAUAAUAgUggAgCUgCgCCCgCCCCAAgUUCgACggCCUUgAACCCCCCACAggUCUCCAUUUCCAUgAACgAACCggAAAACCUgAAACCACCUgCCAAAUCCAACUUCCgCCgUUAUCU…	B2	Molecular Instruments
CG9876	UCAgUgggCACACgACUUUggCACggUUUAgUAUCgUCgCgACAAUUAUCgUAAUUAACUCgUUUAUgUgUUgUgUgCUAAUCCAAUUACCAAgUUCgCACAggAUgCCCCCAUUUgCggCAggCgAACAUAACACAAAUUgCACAAAUUAAUUCAAUCAAUCggACACAUUAAgAAUUgAgUUUAAAAUUCgAAAAAAUCAAUUCUAUUAUCUUgAgUUCAgUUUgUUgUUCAgUUAAUACAgCCCAAAgUUAAgAgUUCAACCUUUAAgUAAAACUCgAgACggAUAUCCUAAACAUgCUUAACUACCAgCAgCAAUUgCAUUCgCUgCCCgUCggUAAUCCgggAAAUUUUUACUACggACCgACggUUUCCggCgAgAUAUACUCAUCUCACCAA…	B2	Molecular Instruments
l(2)k09913	AAUACCAgUUUACCgUUggAACUCCCCgCgAACggUCACACUgUgCUgCggUUgggggCggAAUUgAAUUUAUUUgCAAACAAAAAUCgAAACACgggAgCUCgACgUUAgCUCUgUgUCCAAAgCgCUUgUgUgAAAgUAUUCUgAUUCgCCCgCCCgCCCgUgAAAgUgUUUUCUgCAAUUUUCCgCAUCCgCAUUCgCAUCACAAUggCUgCgCACUUUUUUCgCACUgCAUUUUACgCAACggCggCCAgAAAAUCgAUgAgUCUgCCCUUCgCCggCCggACAgCCgCAACUCUAgCCgUgggCCUAUCAUUCggUgCgCAAAAUAgCCgggCAgCCgUgCCgUACgAgAAUgCCUACgCggACAgCUUCUUCgggggCUgCCAgACgCAgggA…	B2	Molecular Instruments
Primary antibodies	Primary antibody reference	Dilution
mouse anti-b-gal	Promega (Z3781)	1/100 HCR-IF or 1/1000 IF
rabbit anti-Twist	Home made (Covalab)	1/200
chicken anti-GFP	Abcam (13970)	1/250
Secondary antibodies	Secondary antibody reference	Dilution
goat anti-rabbit A488	ThermoFisher (A11008)	1/250
goat anti-chicken A488	ThermoFisher (A32931)	1/500
goat anti-mouse A647	ThermoFisher (A21236)	1/250
Two-color 3D DNA FISH primers
Name	Sequence
DNAFISH_twi1_FW	TGTGAGCAGTTGTTTACCGC
DNAFISH_twi1_RV	GAGGGGCATTGTACGACTCT
DNAFISH_twi2_FW	TTTAAAGCGTCGCACCAACA
DNAFISH_twi2_RV	GGCAAACTCCCACAGCTTTT
DNAFISH_twi3_FW	TGCAGCGTGTCCAATTTGAA
DNAFISH_twi3_RV	CTGGGAAGTATGCGTGTTGG
DNAFISH_twi4_FW	CAACATACCCAGCAACGAGG
DNAFISH_twi4_RV	AGCCCCTCTCGGACTATAGT
DNAFISH_twi5_FW	ACCAGACGCCATTTTGCATT
DNAFISH_twi5_RV	TCCGTGTCCTTTGCCACTAT
DNAFISH_twi6_FW	AATGAGTCGAAGGAGCCCAA
DNAFISH_twi6_RV	ATGAACTTCCACGCACACAC
DNAFISH_CG9876-1_FW	ATGTTGACAGCTTTCTCCCG
DNAFISH_CG9876-1_RV	TCTTCTGGGGAATGGTGGAT
DNAFISH_CG9876-2_FW	TTGCTTCTGATTTCTCCGCC
DNAFISH_CG9876-2_RV	GCTATCCTTGCCGAAAACGA
DNAFISH_CG9876-3_FW	TGAAACCAGACCTGAAACGG
DNAFISH_CG9876-3_RV	CCCTAGCATTCCGTCCAATT
DNAFISH_CG9876-4_FW	ATGAACATATGTGCCTGCCC
DNAFISH_CG9876-4_RV	GAAAATGTGTGTAAGCCGGC
